# Drainage-structuring of ancestral variation and a common functional pathway shape limited genomic convergence in natural high- and low-predation guppies

**DOI:** 10.1101/2020.10.14.339333

**Authors:** James R. Whiting, Josephine R. Paris, Mijke J. van der Zee, Paul J. Parsons, Detlef Weigel, Bonnie A. Fraser

**Affiliations:** Department of Biosciences, University of Exeter, Stocker Road, Exeter EX4 4QD, UK; Department of Animal and Plant Sciences, University of Sheffield, Alfred Denny Building, University of Sheffield, Western Bank, Sheffield S10 2TN, UK; Department of Molecular Biology, Max Planck Institute for Developmental Biology, Max-Planck-Ring 5, 72076 Tübingen, Germany

**Keywords:** Convergent evolution, genomic convergence, guppy, population genomics, adaptation

## Abstract

Studies of convergence in wild populations have been instrumental in understanding adaptation by providing strong evidence for natural selection. At the genetic level, we are beginning to appreciate that the re-use of the same genes in adaptation occurs through different mechanisms and can be constrained by underlying trait architectures and demographic characteristics of natural populations. Here, we explore these processes in naturally adapted high- (HP) and low-predation (LP) populations of the Trinidadian guppy, *Poecilia reticulata*. As a model for phenotypic change this system provided some of the earliest evidence of rapid and repeatable evolution in vertebrates; the genetic basis of which has yet to be studied at the whole-genome level. We collected whole-genome sequencing data from ten populations (176 individuals) representing five independent HP-LP river pairs across the three main drainages in Northern Trinidad. We evaluate population structure, uncovering several LP bottlenecks and variable between-river introgression that can lead to constraints on the sharing of adaptive variation between populations. Consequently, we found limited selection on common genes or loci across all drainages. Using a pathway type analysis, however, we find evidence of repeated selection on different genes involved in cadherin signalling. Finally, we found a large repeatedly selected haplotype on chromosome 20 in three rivers from the same drainage. Taken together, despite limited sharing of adaptive variation among rivers, we found evidence of convergent evolution associated with HP-LP environments in pathways across divergent drainages and at a previously unreported candidate haplotype within a drainage.
