## Supplementary material for "Drainage-structuring of ancestral variation and a common functional pathway shape limited genomic convergence in natural high- and low-predation guppies": Table S

### Sheet: Table S1
Table S1: Genes identified with roles in the Cadherin-Signalling pathway (based on one-to-one zebrafish orthologues).
Common Gene Name	Description	Ensembl ID	Chromosome	Start	End	River
si:ch211-186j3.6	neural-cadherin-like [Source:NCBI gene;Acc:103462246]	ENSPREG00000003021	chr3	2063052	2412171	Tacarigua
ctnna2	catenin alpha 2 [Source:NCBI gene;Acc:103467365]	ENSPREG00000009171	chr1	19264502	19637226	Tacarigua
celsr3	cadherin EGF LAG seven-pass G-type receptor 3 [Source:NCBI gene;Acc:103467124]	ENSPREG00000012697	chr7	9903549	10009185	Tacarigua
pcdh1b	protocadherin-1 [Source:NCBI gene;Acc:103471465]	ENSPREG00000014812	chr10	20081697	20273387	Tacarigua
		ENSPREG00000001143	chr15	28380756	28480453	Guanapo
ctnna2	catenin alpha 2 [Source:NCBI gene;Acc:103467365]	ENSPREG00000009171	chr1	19264502	19637226	Guanapo
fat3b	protocadherin Fat 3 [Source:NCBI gene;Acc:103475525]	ENSPREG00000013333	chr14	6291617	6360472	Aripo
pcdh1b	protocadherin-1 [Source:NCBI gene;Acc:103471465]	ENSPREG00000014812	chr10	20081697	20273387	Aripo
pcdh11	protocadherin-11 X-linked-like [Source:NCBI gene;Acc:103471391]	ENSPREG00000016422	chr10	17906446	18061968	Aripo
cdh12a	cadherin 12 [Source:NCBI gene;Acc:103456689]	ENSPREG00000022198	chr20	22121410	22225683	Aripo
gsk3ba	glycogen synthase kinase 3 beta [Source:NCBI gene;Acc:103459583]	ENSPREG00000000763	chr2	27676853	27711387	Oropouche
		ENSPREG00000001143	chr15	28380756	28480453	Oropouche
fat2	FAT atypical cadherin 2 [Source:NCBI gene;Acc:103471676]	ENSPREG00000007999	chr10	26760853	26843471	Oropouche
pcdh7b	protocadherin 7 [Source:NCBI gene;Acc:103480505]	ENSPREG00000011447	chr18	12308716	12435504	Oropouche
wnt7bb	protein Wnt-7b [Source:NCBI gene;Acc:103465913]	ENSPREG00000011561	chr6	9259027	9304929	Oropouche
dchs1b	protocadherin-16-like [Source:NCBI gene;Acc:103475544]	ENSPREG00000012333	chr14	5870720	5940678	Oropouche
cdh4	cadherin-4-like [Source:NCBI gene;Acc:103465092]	ENSPREG00000016351	chr5	26607520	26924931	Oropouche
CDH10	cadherin-10-like [Source:NCBI gene;Acc:103456693]	ENSPREG00000022217	chr20	21802563	21918541	Oropouche
		ENSPREG00000001143	chr15	28380756	28480453	Madamas
	protocadherin-8-like [Source:NCBI gene;Acc:103459037]	ENSPREG00000002178	chr2	28979629	28986427	Madamas
lef1	lymphoid enhancer binding factor 1 [Source:NCBI gene;Acc:103472749]	ENSPREG00000002515	chr1	32034922	32098192	Madamas
wnt2	Wnt family member 2 [Source:NCBI gene;Acc:103465636]	ENSPREG00000002673	chr6	1161050	1176155	Madamas
si:ch211-186j3.6	neural-cadherin-like [Source:NCBI gene;Acc:103462246]	ENSPREG00000003021	chr3	2063052	2412171	Madamas
celsr3	cadherin EGF LAG seven-pass G-type receptor 3 [Source:NCBI gene;Acc:103467124]	ENSPREG00000012697	chr7	9903549	10009185	Madamas
cdh22	cadherin 22 [Source:NCBI gene;Acc:103464857]	ENSPREG00000016269	chr5	9069100	9175881	Madamas
cdh4	cadherin-4-like [Source:NCBI gene;Acc:103465092]	ENSPREG00000016351	chr5	26607520	26924931	Madamas
cdh24b	cadherin 24 [Source:NCBI gene;Acc:103478896]	ENSPREG00000022127	chr17	6475179	6687827	Madamas
CDH10	cadherin-10-like [Source:NCBI gene;Acc:103456693]	ENSPREG00000022217	chr20	21802563	21918541	Madamas

### Sheet: Table S2
Table S2: Genes associated with outlier windows based on HP-LP association analysis (>99.9% quantile). Annotated genes without a common name are referred to as "Novel"
Window	HP/LP association (BF)	Genes (± 10kb flanks)
000094F_0:620000-630000	20.6123	plppr5
000094F_0:660000-670000	20.4461	plppr5
000094F_0:670000-680000	20.4171	plppr5
000094F_0:630000-640000	20.3237	plppr5
000094F_0:840000-850000	20.1874
000094F_0:640000-650000	20.1269	plppr5
000094F_0:650000-660000	20.0549	plppr5
000094F_0:820000-830000	20.0413
000094F_0:870000-880000	20.0239
000094F_0:830000-840000	19.9809
000094F_0:880000-890000	19.9439
000094F_0:700000-710000	19.8853	plppr5
000094F_0:850000-860000	19.8492
000094F_0:680000-690000	19.8037	plppr5, Novel, Novel
chr1:12210000-12220000	19.7373	Novel, nanos3, afadin- and alpha-actinin-binding protein-like
000094F_0:610000-620000	19.7227	plppr5
000094F_0:920000-930000	19.5192
000094F_0:570000-580000	19.4955	phospholipid phosphatase-related protein type 4
000094F_0:860000-870000	19.4526
000094F_0:590000-600000	19.44	phospholipid phosphatase-related protein type 4
000094F_0:770000-780000	19.4307	snx7
chr20:590000-600000	19.4011	cubn
000094F_0:730000-740000	19.3744	plppr5, snx7
000094F_0:1070000-1080000	19.3685
000094F_0:480000-490000	19.3371	reck, Novel, Novel
chr20:3010000-3020000	19.2832
000094F_0:690000-700000	19.2778	plppr5, Novel, Novel
000094F_0:710000-720000	19.2458	plppr5, Novel
chr8:17840000-17850000	19.2115	Novel
chr20:700000-710000	19.2032
000094F_0:910000-920000	19.1899
000094F_0:790000-800000	19.1455
000094F_0:800000-810000	19.1345
000094F_0:380000-390000	19.1287	Novel, reck
chr8:17850000-17860000	19.1149	Novel
chr20:340000-350000	19.1031
chr20:460000-470000	19.0851	abcd3
chr20:260000-270000	19.0714	steap2
000094F_0:930000-940000	19.0592
000094F_0:520000-530000	19.0529	palmdelphin
chr8:17820000-17830000	19.0526	Novel, Novel
chr20:600000-610000	19.0458	cubn
000094F_0:970000-980000	19.045	uncharacterized LOC103482394
000094F_0:470000-480000	19.0088	reck
chr20:610000-620000	18.9846	cubn
000094F_0:1050000-1060000	18.9688
chr20:750000-760000	18.9511	c1ql3
chr20:620000-630000	18.9467	cubn
chr9:17350000-17360000	18.9438
chr20:360000-370000	18.8922	cnn3
chr4:29650000-29660000	18.8909	uncharacterized LOC103464024
chr8:17790000-17800000	18.8883	sialidase-like, myosin-7-like, myosin heavy chain
000155F_0:510000-520000	18.8828	vps13c
000140F_0:390000-400000	18.8564	immunoglobulin superfamily DCC subclass member 3-like
chr8:17880000-17890000	18.841	myosin heavy chain
000094F_0:1010000-1020000	18.837
chr1:12170000-12180000	18.8312	regulator of G-protein signaling 5-like, clg1h19orf53, mri1, Novel, Novel
chr13:2940000-2950000	18.8277	brip1, Novel
chr20:490000-500000	18.8024
chr8:17800000-17810000	18.7958	myosin heavy chain, Novel, Novel
chr20:560000-570000	18.7953	cubn
000094F_0:1040000-1050000	18.7902
chr20:580000-590000	18.7608	cubn
chr20:650000-660000	18.7516	cubn
chr20:710000-720000	18.7453
chr4:16270000-16280000	18.7445	usp13
000094F_0:1120000-1130000	18.7382
chr2:36310000-36320000	18.7361
chr20:450000-460000	18.7231	abcd3
chr8:17810000-17820000	18.7164	Novel

### Sheet: Table S3
Table S3: Intersection between baypass HP/LP association outliers and outliers from selection scans. For each selection scan (final candidate = evidence from >1 scan), each entry describes the rivers in which that genome window was highlighted as an outlier.
Window ID	Final candidates	AFD outlier	XTX outlier	XPEHH outlier
chr1:12170000-12180000	Oropouche	Aripo, Oropouche	Oropouche
chr1:12210000-12220000	Aripo, Oropouche	Guanapo, Aripo, Oropouche	Aripo, Oropouche	Aripo
chr2:36310000-36320000	None
chr4:16270000-16280000	Oropouche	Oropouche	Oropouche
chr4:29650000-29660000	Guanapo	Tacarigua, Guanapo, Oropouche	Guanapo
chr8:17790000-17800000	Guanapo, Aripo	Guanapo, Aripo	Aripo	Guanapo, Aripo
chr8:17800000-17810000	Guanapo, Aripo	Guanapo, Aripo		Guanapo, Aripo
chr8:17810000-17820000	Aripo	Aripo	Aripo	Guanapo, Aripo
chr8:17820000-17830000	Guanapo, Aripo	Guanapo, Aripo	Aripo	Tacarigua, Guanapo, Aripo
chr8:17840000-17850000	Guanapo, Aripo	Guanapo, Aripo	Aripo	Tacarigua, Guanapo, Aripo
chr8:17850000-17860000	Aripo	Aripo	Aripo	Tacarigua, Guanapo, Aripo
chr8:17880000-17890000	Guanapo, Aripo	Guanapo, Aripo	Aripo	Guanapo, Aripo
chr9:17350000-17360000	None	Guanapo
chr13:2940000-2950000	Oropouche	Guanapo, Aripo, Oropouche	Oropouche
chr20:260000-270000	None
chr20:340000-350000	None	Guanapo
chr20:360000-370000	None	Tacarigua
chr20:450000-460000	None
chr20:460000-470000	None	Tacarigua
chr20:490000-500000	None	Guanapo		Oropouche
chr20:560000-570000	None			Oropouche
chr20:580000-590000	None
chr20:590000-600000	None			Oropouche
chr20:600000-610000	None	Tacarigua		Oropouche
chr20:610000-620000	None	Tacarigua, Guanapo
chr20:620000-630000	None	Guanapo
chr20:650000-660000	None	Tacarigua, Guanapo		Oropouche
chr20:700000-710000	None			Oropouche
chr20:710000-720000	None			Oropouche
chr20:750000-760000	None	Aripo
chr20:3010000-3020000	Guanapo	Guanapo	Guanapo
000094F_0:380000-390000	Guanapo	Guanapo	Guanapo
000094F_0:470000-480000	Guanapo	Guanapo	Guanapo
000094F_0:480000-490000	Guanapo	Guanapo	Guanapo
000094F_0:520000-530000	Aripo	Guanapo, Aripo	Aripo
000094F_0:570000-580000	Aripo	Guanapo, Aripo	Aripo
000094F_0:590000-600000	Aripo	Guanapo, Aripo	Aripo
000094F_0:610000-620000	Aripo	Tacarigua, Aripo	Aripo
000094F_0:620000-630000	Aripo	Tacarigua, Aripo	Aripo
000094F_0:630000-640000	Aripo	Tacarigua, Aripo	Aripo
000094F_0:640000-650000	Aripo	Tacarigua, Aripo	Aripo
000094F_0:650000-660000	Aripo	Aripo	Aripo
000094F_0:660000-670000	Aripo	Aripo	Aripo
000094F_0:670000-680000	Aripo	Aripo	Aripo
000094F_0:680000-690000	None		Aripo
000094F_0:690000-700000	Aripo	Aripo	Aripo
000094F_0:700000-710000	Aripo	Aripo	Aripo
000094F_0:710000-720000	Aripo	Tacarigua, Aripo	Aripo
000094F_0:730000-740000	Aripo	Aripo	Aripo
000094F_0:770000-780000	Aripo	Aripo	Aripo
000094F_0:790000-800000	Aripo	Tacarigua, Aripo	Aripo
000094F_0:800000-810000	Aripo	Aripo	Aripo
000094F_0:820000-830000	Aripo	Tacarigua, Aripo	Aripo
000094F_0:830000-840000	Aripo	Tacarigua, Aripo	Aripo
000094F_0:840000-850000	Aripo	Tacarigua, Aripo	Aripo
000094F_0:850000-860000	Aripo	Tacarigua, Aripo	Aripo
000094F_0:860000-870000	Aripo	Tacarigua, Aripo	Aripo
000094F_0:870000-880000	Aripo	Tacarigua, Aripo	Aripo
000094F_0:880000-890000	Aripo	Tacarigua, Aripo	Aripo
000094F_0:910000-920000	Aripo	Aripo	Aripo
000094F_0:920000-930000	Aripo	Aripo	Aripo
000094F_0:930000-940000	None	Aripo
000094F_0:970000-980000	Aripo	Aripo	Aripo
000094F_0:1010000-1020000	Aripo	Aripo	Aripo
000094F_0:1040000-1050000	Aripo	Aripo	Aripo	Oropouche
000094F_0:1050000-1060000	Aripo	Tacarigua, Aripo	Aripo
000094F_0:1070000-1080000	Aripo	Tacarigua, Aripo	Aripo
000094F_0:1120000-1130000	Aripo	Tacarigua, Aripo	Aripo
000140F_0:390000-400000	None	Aripo, Oropouche
000155F_0:510000-520000	Aripo	Guanapo, Aripo	Aripo

### Sheet: Table S4
Table S4: Annotated genes in the CL region. Scaffold 000094F_0 is reversed to reflect its placement in chr20. The CL-AP region is highlighted in bold.
chr	start	end	strand	gene
chr20	6661	10792	-	None
chr20	25107	112850	-	arhgef4
chr20	174543	176469	-	None
chr20	189316	213570	-	chchd7
chr20	213731	227544	+	plag1
chr20	244733	302655	+	steap2
chr20	309560	309842	+	None
chr20	309876	310886	-	mos
chr20	321518	331388	+	alg14
chr20	336589	337436	+	None
chr20	357269	377168	+	cnn3
chr20	407233	429676	+	f3
chr20	433040	483874	-	abcd3
chr20	511185	663081	-	cubn
chr20	674486	692794	+	LOC103482226
chr20	741694	750013	-	c1ql3
chr20	762029	794867	-	rsu1
chr20	801210	823021	+	trdmt1
000094F_0	1737999	1761759	-	LOC103482232
000094F_0	1737316	1737597	-	None
000094F_0	1725760	1726567	-	None
000094F_0	981122	985202	+	LOC108165682
000094F_0	976501	981858	-	LOC103482394
000094F_0	727339	777548	-	snx7
000094F_0	718719	719069	-	None
000094F_0	690662	691054	+	None
000094F_0	689364	690213	-	None
000094F_0	688248	688840	-	None
000094F_0	609971	733710	+	plppr5
000094F_0	545595	594211	-	plppr4
000094F_0	495052	532292	-	palmdelphin
000094F_0	494687	495352	+	None
000094F_0	493699	494377	+	None
000094F_0	492508	493014	-	None
000094F_0	490603	490909	+	None
000094F_0	490205	490534	-	None
000094F_0	489784	490132	-	None
000094F_0	484239	488344	+	None
000094F_0	384687	481978	-	reck
000094F_0	382306	383711	+	None
000094F_0	299013	299635	+	None
000094F_0	297794	356566	-	LOC103482409
000094F_0	296012	296368	-	None
000094F_0	294542	294819	-	None
000094F_0	230619	231813	+	None
000094F_0	215268	270179	-	lancl2
000094F_0	214728	215197	+	None
000094F_0	213112	213565	+	None
000094F_0	212339	212824	+	None
000094F_0	211559	211952	-	None
000094F_0	201499	203648	+	LOC103482417
000094F_0	194215	196418	+	None
000094F_0	193064	193478	-	None
000094F_0	177112	177466	-	None
000094F_0	43425	172985	+	hecw1
000094F_0	36896	51919	+	None
